# Pilot study of EVIDENCE: High diagnostic yield and clinical utility of whole exome sequencing using an automated interpretation system for patients with suspected genetic disorders

**DOI:** 10.1101/628438

**Authors:** Go Hun Seo, Taeho Kim, Jung-young Park, Jungsul Lee, Sehwan Kim, Dhong-gun Won, Arum Oh, Yena Lee, In Hee Choi, Jeongmin Choi, Hajeong Lee, Hee Gyung Kang, Hee Yeon Cho, Min Hyun Cho, Yoon Jeon Kim, Young Hee Yoon, Baik-Lin Eun, Robert J Desnick, Changwon Keum, Beom Hee Lee

## Abstract

**Purpose:** EVIDENCE, an automated interpretation system, has been developed to facilitate the entire process of whole exome sequencing (WES) analyses. This study investigated the diagnostic yield of EVIDENCE in patients suspected genetic disorders.

**Methods:** DNA from 330 probands (age range, 0–68 years) with suspected genetic disorders were subjected to WES. Candidate variants were identified by EVIDENCE and confirmed by testing family members and/or clinical reassessments.

**Results:** The average number of overlapping organ categories per patient was 4.5 ± 5.0. EVIDENCE reported a total 244 variants in 215 (65.1%) of the 330 probands. After clinical reassessment and/or family member testing, 196 variants were identified in 171 probands (51.8%), including 115 novel variants. These variants were confirmed as being responsible for 146 genetic disorders. One hundred-seven (54.6%) of the 196 variants were categorized as pathogenic or likely pathogenic before, and 146 (74.6%) after, clinical assessment and/or family member testing. Factors associated with a variant being confirmed as causative include rules, such as PVS1, PS1, PM1, PM5, and PP5, and similar symptom scores between that variant and a patient’s phenotype.

**Conclusion:** This new, automated variant interpretation system facilitated the diagnosis of various genetic diseases with a 51% improvement in diagnostic yield.
