## Supplementary table 2 for "Pilot study of EVIDENCE: High diagnostic yield and clinical utility of whole exome sequencing using an automated interpretation system for patients with suspected genetic disorders"

### Sheet: Sheet1
Supplementary table 2. Accept rate according to the involved organ type
Organ	Total patients	Patients with accepted variant	Patients with rejected variant	Accept.rate
Nervous system (include behavior and/or cognition)	136	101	35	0.742647
Head or neck incluidng facial dysmorphism	102	73	29	0.715686
Eye system	62	49	13	0.790323
Ear system	48	37	11	0.770833
Cardiovascular system	53	45	8	0.849057
Respiratory system	10	9	1	0.9
Gastrointestinal system	56	47	9	0.839286
Genitouirnay system	43	37	6	0.860465
Endocrine and metabolism/homeostasis system	126	92	34	0.730159
Musculoskeketal and limb system	16	10	6	0.625
Connective tissue system	26	22	4	0.846154
Blood and immune system	36	28	8	0.777778
Skin	16	13	3	0.8125
Neoplasm	50	35	15	0.7
Growth	23	15	8	0.652174
